# ECMExplainer: a functional matrisome framework for decoding cellular stress states and aging trajectories

**DOI:** 10.64898/2026.11.11.766024

**Authors:** Eleanor Sheekey, Roberto A. Avelar, Hironobu Fujiwara

## Abstract

The extracellular matrix (ECM) is increasingly recognized as both a hallmark of aging and a durable record of the cellular stress states that shape age-related tissue dysfunction. Despite its apparent role in aging and disease, translating matrisome gene expression into interpretable biological meaning remains an unresolved challenge. Here we introduce ECMExplainer, a framework that uses 180 matrisome gene-pair ratios, partitioned into 76 Assembly/Destruction and 104 Signaling/Signaling pairs to position fibroblast transcriptomes within a functional matrisome phenotype space defined by six reference fibroblast states spanning physiological and stress-associated conditions: Proliferating, Quiescence, Senescence, Fibrosis, Inflammation, and Hypoxia. Because each ratio records only which of the two genes is more highly expressed, it is largely insensitive to sequencing depth and batch offsets, allowing ECMExplainer to outperform magnitude-based classifiers on unseen data. Rather than assigning only a single phenotype label, ECMExplainer measures a sample’s coordinate distance to each reference state, enabling quantitative mapping of matrisome state trajectories while giving biological meaning even to conditions that fall between or outside the training phenotypes. Across 20 independent fibroblast datasets, ECMExplainer uncovered conserved ECM signatures underlying diverse fibroblast states and showed that they capture multiple aging-related processes. Specifically, it identified FST/ITGA1 as a rapamycin-sensitive senescence-associated ratio, revealed a fibrosis-biased ECM trajectory in Hutchinson-Gilford progeria syndrome distinct from chronological aging, and distinguished successful from failed OSKM reprogramming using an ECM Aging Score without retraining. Together, these findings establish the matrisome as a compact and biologically interpretable carrier of cellular state information, and ECMExplainer as a quantitative foundation for interpreting aging, fibrosis and rejuvenation through the lens of the ECM.

**Graphical abstract:** 
