## Supplementary Data Table 6 for "ECMExplainer: a functional matrisome framework for decoding cellular stress states and aging trajectories"

### Sheet: Training_Samples_n96
Sample_ID	Study_GSE	Phenotype	Cell_Type	Assay_Type	Induction_Method
GSM2742709_proliferating	GSE102674	Proliferating	primary	RNA-seq	No treatment
GSM2742710_proliferating	GSE102674	Proliferating	primary	RNA-seq	No treatment
GSM2742711_proliferating	GSE102674	Proliferating	primary	RNA-seq	No treatment
GSM2742712_proliferating	GSE102674	Proliferating	primary	RNA-seq	No treatment
GSM2742713_fibrosis	GSE102674	Fibrosis	primary	RNA-seq	TGFb1 (24 hrs)
GSM2742714_fibrosis	GSE102674	Fibrosis	primary	RNA-seq	TGFb1 (24 hrs)
GSM2742715_fibrosis	GSE102674	Fibrosis	primary	RNA-seq	TGFb1 (24 hrs)
GSM2742716_fibrosis	GSE102674	Fibrosis	primary	RNA-seq	TGFb1 (24 hrs)
GSM3291218_proliferating	GSE117337	Proliferating	primary	RNA-seq	No treatment
GSM3291219_proliferating	GSE117337	Proliferating	primary	RNA-seq	No treatment
GSM3291220_proliferating	GSE117337	Proliferating	primary	RNA-seq	No treatment
GSM3291221_CQ	GSE117337	Quiescence	primary	RNA-seq	Serum starved (7 days)
GSM3291222_CQ	GSE117337	Quiescence	primary	RNA-seq	Serum starved (7 days)
GSM3291223_CQ	GSE117337	Quiescence	primary	RNA-seq	Serum starved (7 days)
GSM3291224_CQ	GSE117337	Quiescence	primary	RNA-seq	Contact inhibited (7 days)
GSM3291225_CQ	GSE117337	Quiescence	primary	RNA-seq	Contact inhibited (7 days)
GSM3291226_CQ	GSE117337	Quiescence	primary	RNA-seq	Contact inhibited (7 days)
GSM3294929_proliferating	GSE117444	Proliferating	primary	RNA-seq	No treatment
GSM3294930_proliferating	GSE117444	Proliferating	primary	RNA-seq	No treatment
GSM3294931_proliferating	GSE117444	Proliferating	primary	RNA-seq	No treatment
GSM3294932_CQ	GSE117444	Quiescence	primary	RNA-seq	Contact inhibited (7 days)
GSM3294933_CQ	GSE117444	Quiescence	primary	RNA-seq	Contact inhibited (7 days)
GSM3294934_CQ	GSE117444	Quiescence	primary	RNA-seq	Contact inhibited (7 days)
GSM4150583_proliferating	GSE139963	Proliferating	primary	RNA-seq	No treatment
GSM4150584_proliferating	GSE139963	Proliferating	primary	RNA-seq	No treatment
GSM4150585_proliferating	GSE139963	Proliferating	primary	RNA-seq	No treatment
GSM4150586_fibrosis	GSE139963	Fibrosis	primary	RNA-seq	TGFb1
GSM4150587_fibrosis	GSE139963	Fibrosis	primary	RNA-seq	TGFb1
GSM4150588_fibrosis	GSE139963	Fibrosis	primary	RNA-seq	TGFb1
GSM4150589_hypoxia	GSE139963	Hypoxia	primary	RNA-seq	Hypoxia chamber
GSM4150590_hypoxia	GSE139963	Hypoxia	primary	RNA-seq	Hypoxia chamber
GSM4150591_hypoxia	GSE139963	Hypoxia	primary	RNA-seq	Hypoxia chamber
GSM6893171_proliferating	GSE221693	Proliferating	primary	RNA-seq	No treatment
GSM6893172_proliferating	GSE221693	Proliferating	primary	RNA-seq	No treatment
GSM6893175_inflammation	GSE221693	Inflammation	primary	RNA-seq	IL-1b
GSM6893176_inflammation	GSE221693	Inflammation	primary	RNA-seq	IL-1b
GSM6893179_fibrosis	GSE221693	Fibrosis	primary	RNA-seq	TGFb
GSM6893180_fibrosis	GSE221693	Fibrosis	primary	RNA-seq	TGFb
GSM1553088_proliferating	GSE63577	Proliferating	BJ Fibroblast	RNA-seq	PD 'young' (PD34)
GSM1553089_proliferating	GSE63577	Proliferating	BJ Fibroblast	RNA-seq	PD 'young' (PD34)
GSM1553090_proliferating	GSE63577	Proliferating	BJ Fibroblast	RNA-seq	PD 'young' (PD34)
GSM1553091_senescence	GSE63577	Senescence	BJ Fibroblast	RNA-seq	PD 'old' (replicative; PD72)
GSM1553092_senescence	GSE63577	Senescence	BJ Fibroblast	RNA-seq	PD 'old' (replicative; PD72)
GSM1553093_senescence	GSE63577	Senescence	BJ Fibroblast	RNA-seq	PD 'old' (replicative; PD72)
GSM1553094_proliferating	GSE63577	Proliferating	HFF Fibroblast	RNA-seq	PD 'young' (PD16)
GSM1553095_proliferating	GSE63577	Proliferating	HFF Fibroblast	RNA-seq	PD 'young' (PD16)
GSM1553096_proliferating	GSE63577	Proliferating	HFF Fibroblast	RNA-seq	PD 'young' (PD16)
GSM1553097_senescence	GSE63577	Senescence	HFF Fibroblast	RNA-seq	PD 'old' (replicative; PD74)
GSM1553098_senescence	GSE63577	Senescence	HFF Fibroblast	RNA-seq	PD 'old' (replicative; PD74)
GSM1553099_senescence	GSE63577	Senescence	HFF Fibroblast	RNA-seq	PD 'old' (replicative; PD74)
GSM1553100_proliferating	GSE63577	Proliferating	IMR90 Fibroblast	RNA-seq	PD 'young' (PD31)
GSM1553101_proliferating	GSE63577	Proliferating	IMR90 Fibroblast	RNA-seq	PD 'young' (PD31)
GSM1553102_proliferating	GSE63577	Proliferating	IMR90 Fibroblast	RNA-seq	PD 'young' (PD31)
GSM1553104_senescence	GSE63577	Senescence	IMR90 Fibroblast	RNA-seq	PD 'old' (replicative; PD57)
GSM1553105_senescence	GSE63577	Senescence	IMR90 Fibroblast	RNA-seq	PD 'old' (replicative; PD57)
GSM1553106_proliferating	GSE63577	Proliferating	WI-38	RNA-seq	PD 'young' (PD35)
GSM1553107_proliferating	GSE63577	Proliferating	WI-38	RNA-seq	PD 'young' (PD35)
GSM1553108_proliferating	GSE63577	Proliferating	WI-38	RNA-seq	PD 'young' (PD35)
GSM1553109_senescence	GSE63577	Senescence	WI-38	RNA-seq	PD 'old' (replicative; PD57)
GSM1553110_senescence	GSE63577	Senescence	WI-38	RNA-seq	PD 'old' (replicative; PD57)
GSM1553111_senescence	GSE63577	Senescence	WI-38	RNA-seq	PD 'old' (replicative; PD57)
GSM1917137_proliferating	GSE74324	Proliferating	IMR90 Fibroblast	RNA-seq	DMSO (vehicle)
GSM1917138_proliferating	GSE74324	Proliferating	IMR90 Fibroblast	RNA-seq	DMSO (vehicle)
GSM1917139_proliferating	GSE74324	Proliferating	IMR90 Fibroblast	RNA-seq	DMSO (vehicle)
GSM1917140_CQ	GSE74324	Quiescence	IMR90 Fibroblast	RNA-seq	0.1% FBS (4 days)
GSM1917141_CQ	GSE74324	Quiescence	IMR90 Fibroblast	RNA-seq	0.1% FBS (4 days)
GSM1917142_CQ	GSE74324	Quiescence	IMR90 Fibroblast	RNA-seq	0.1% FBS (4 days)
GSM1917143_senescence	GSE74324	Senescence	IMR90 Fibroblast	RNA-seq	HRAS-V12 (OIS)
GSM1917144_senescence	GSE74324	Senescence	IMR90 Fibroblast	RNA-seq	HRAS-V12 (OIS)
GSM1917145_senescence	GSE74324	Senescence	IMR90 Fibroblast	RNA-seq	HRAS-V12 (OIS)
GSM1961162_senescence	GSE75643	Senescence	TIG3	RNA-seq	BRAF-V600E (OIS)
GSM1961168_senescence	GSE75643	Senescence	TIG3	RNA-seq	BRAF-V600E (OIS)
GSM1961174_senescence	GSE75643	Senescence	TIG3	RNA-seq	BRAF-V600E (OIS)
GSM1961176_proliferating	GSE75643	Proliferating	TIG3	RNA-seq	Control serum
GSM1961177_CQ	GSE75643	Quiescence	TIG3	RNA-seq	0% FBS (10 days)
GSM1961178_proliferating	GSE75643	Proliferating	TIG3	RNA-seq	Control serum
GSM1961179_CQ	GSE75643	Quiescence	TIG3	RNA-seq	0% FBS (10 days)
GSM1961180_proliferating	GSE75643	Proliferating	TIG3	RNA-seq	Control serum
GSM1961181_CQ	GSE75643	Quiescence	TIG3	RNA-seq	0% FBS (10 days)
GSE281533_HLF_Hypoxia_rep1	GSE281533	Hypoxia	HLF	RNA-seq	Hypoxia culture
GSE281533_HLF_Hypoxia_rep2	GSE281533	Hypoxia	HLF	RNA-seq	Hypoxia culture
GSE281533_HLF_Hypoxia_rep3	GSE281533	Hypoxia	HLF	RNA-seq	Hypoxia culture
GSE281533_HLF_Hypoxia_rep4	GSE281533	Hypoxia	HLF	RNA-seq	Hypoxia culture
GSE281533_HLF_Normoxia_rep1	GSE281533	Proliferating	HLF	RNA-seq	Normoxia (control)
GSE281533_HLF_Normoxia_rep2	GSE281533	Proliferating	HLF	RNA-seq	Normoxia (control)
GSE281533_HLF_Normoxia_rep3	GSE281533	Proliferating	HLF	RNA-seq	Normoxia (control)
GSE281533_HLF_Normoxia_rep4	GSE281533	Proliferating	HLF	RNA-seq	Normoxia (control)
GSE295622_HPF_LIGHT_and_IL13_24_hrs_rep1	GSE295622	Inflammation	HPF	RNA-seq	LIGHT + IL-13 (24h)
GSE295622_HPF_LIGHT_and_IL13_24_hrs_rep2	GSE295622	Inflammation	HPF	RNA-seq	LIGHT + IL-13 (24h)
GSE295622_HPF_LIGHT_and_IL13_24_hrs_rep3	GSE295622	Inflammation	HPF	RNA-seq	LIGHT + IL-13 (24h)
GSE295622_HPF_LIGHT_and_IL17A_24_hrs_rep1	GSE295622	Inflammation	HPF	RNA-seq	LIGHT + IL-17A (24h)
GSE295622_HPF_LIGHT_and_IL17A_24_hrs_rep2	GSE295622	Inflammation	HPF	RNA-seq	LIGHT + IL-17A (24h)
GSE295622_HPF_LIGHT_and_IL17A_24_hrs_rep3	GSE295622	Inflammation	HPF	RNA-seq	LIGHT + IL-17A (24h)
GSE295622_HPF_PBS_24_hrs_rep1	GSE295622	Proliferating	HPF	RNA-seq	PBS (24h)
GSE295622_HPF_PBS_24_hrs_rep2	GSE295622	Proliferating	HPF	RNA-seq	PBS (24h)
GSE295622_HPF_PBS_24_hrs_rep3	GSE295622	Proliferating	HPF	RNA-seq	PBS (24h)
