## Supplementary Data Table 4 for "ECMExplainer: a functional matrisome framework for decoding cellular stress states and aging trajectories"

### Sheet: All_Tested_Ratios
Ratio	Category	SelectedPhenotype	Slope	SE	t_stat	P_value	R_squared	FDR	Sig	Direction
FMOD / HYAL2	AD	Proliferating	0.0294368	0.00333145	8.83602	5.65588e-15	0.373431	1.01806e-12	***	Increases_with_Age
GDF11 / PIK3IP1	SIG	Proliferating	-0.0153091	0.00179902	-8.50968	3.49355e-14	0.355995	3.14419e-12	***	Decreases_with_Age
GPC2 / TNFSF10	SIG	Hypoxia	-0.00744104	0.000884107	-8.41645	5.85837e-14	0.35096	3.51502e-12	***	Decreases_with_Age
ECM2 / MMP24	AD	Senescence	0.0217842	0.00293983	7.41003	1.38673e-11	0.295353	6.24028e-10	***	Increases_with_Age
PCOLCE / GNS	AD	Senescence	-0.0118528	0.00161075	-7.35855	1.82225e-11	0.292459	6.56011e-10	***	Decreases_with_Age
NID1 / CTSK	AD	Proliferating	-0.0217649	0.00298668	-7.28732	2.65579e-11	0.28845	7.96738e-10	***	Decreases_with_Age
ANXA4 / HCFC1	SIG	Proliferating	0.0127675	0.00179107	7.12845	6.12056e-11	0.279487	1.57386e-09	***	Increases_with_Age
BMPER / SEMA6B	SIG	Inflammation	0.0130712	0.00185507	7.04619	9.40317e-11	0.274836	2.11571e-09	***	Increases_with_Age
FSTL3 / PDGFD	SIG	Quiescence	-0.0359415	0.00524364	-6.85431	2.53938e-10	0.263969	5.07875e-09	***	Decreases_with_Age
TGM2 / ADAM19	AD	Fibrosis	0.0268715	0.0042545	6.316	3.85714e-09	0.233434	6.94286e-08	***	Increases_with_Age
EGFL8 / FGF9	SIG	Proliferating	-0.0133168	0.00214468	-6.20923	6.5333e-09	0.227387	1.06909e-07	***	Decreases_with_Age
P4HB / CEMIP	AD	Quiescence	-0.0275807	0.00450341	-6.12439	9.89855e-09	0.22259	1.48478e-07	***	Decreases_with_Age
ITIH5 / WNT2B	SIG	Proliferating	0.0237556	0.00397363	5.97831	2.0105e-08	0.214346	2.78377e-07	***	Increases_with_Age
ITGA5 / SEMA5A	SIG	Quiescence	-0.0163223	0.00276208	-5.90943	2.7993e-08	0.210469	3.5991e-07	***	Decreases_with_Age
MGP / CTSO	AD	Fibrosis	-0.0176463	0.00300056	-5.881	3.20717e-08	0.208871	3.84861e-07	***	Decreases_with_Age
CHPF / ADAMTSL4	AD	Hypoxia	-0.018179	0.00321021	-5.66287	9.00036e-08	0.196655	9.16202e-07	***	Decreases_with_Age
NTN1 / HYAL3	AD	Quiescence	0.0181886	0.00321129	5.66396	8.9545e-08	0.196716	9.16202e-07	***	Increases_with_Age
ITGA6 / SEMA3D	SIG	Quiescence	-0.0268183	0.00474869	-5.64751	9.67102e-08	0.195798	9.16202e-07	***	Decreases_with_Age
GPC1 / SDC3	SIG	Quiescence	-0.0154023	0.002722	-5.65844	9.18894e-08	0.196408	9.16202e-07	***	Decreases_with_Age
PODN / MMP11	AD	Inflammation	0.0197328	0.0035542	5.55196	1.50846e-07	0.19048	1.35761e-06	***	Increases_with_Age
CD151 / HTRA1	AD	Fibrosis	-0.0124387	0.00227987	-5.4559	2.34825e-07	0.185156	2.01279e-06	***	Decreases_with_Age
EXTL3 / ADAM17	AD	Hypoxia	-0.00641892	0.00118682	-5.40851	2.91654e-07	0.182538	2.38626e-06	***	Decreases_with_Age
FGF7 / PLXNA3	SIG	Quiescence	0.0180209	0.00338108	5.32992	4.16784e-07	0.17821	3.26179e-06	***	Increases_with_Age
FGF5 / SEMA3C	SIG	Proliferating	-0.0174544	0.00330539	-5.28058	5.20686e-07	0.175502	3.90514e-06	***	Decreases_with_Age
IL17D / MSTN	SIG	Hypoxia	-0.012749	0.00246652	-5.16882	8.58113e-07	0.169397	5.75921e-06	***	Decreases_with_Age
CHSY3 / HYAL1	AD	Hypoxia	-0.0106253	0.00205233	-5.17719	8.26786e-07	0.169852	5.75921e-06	***	Decreases_with_Age
GDF15 / SEMA4C	SIG	Senescence	0.00993144	0.00192198	5.16731	8.63882e-07	0.169314	5.75921e-06	***	Increases_with_Age
WNT11 / WNT7B	SIG	Quiescence	0.00777611	0.0015361	5.06225	1.37355e-06	0.163614	8.82994e-06	***	Increases_with_Age
COL25A1 / AGT	AD	Inflammation	-0.00586393	0.00116373	-5.03893	1.52123e-06	0.162355	9.44212e-06	***	Decreases_with_Age
ANXA7 / ITGA3	SIG	Quiescence	0.0105474	0.00213696	4.93574	2.38227e-06	0.156805	1.42936e-05	***	Increases_with_Age
HMMR / TNFSF18	SIG	Senescence	-0.0162799	0.00333035	-4.88834	2.92168e-06	0.15427	1.69646e-05	***	Decreases_with_Age
HCFC2 / SDC1	SIG	Hypoxia	0.016115	0.00337021	4.7816	4.60554e-06	0.148597	2.59062e-05	***	Increases_with_Age
BGN / CTSB	AD	Fibrosis	-0.00927111	0.00195033	-4.75361	5.18379e-06	0.147118	2.82752e-05	***	Decreases_with_Age
ADAMTS14 / KAZALD1	AD	Senescence	0.0126521	0.00270015	4.68569	6.89455e-06	0.143543	3.65005e-05	***	Increases_with_Age
EDIL3 / SDC4	SIG	Fibrosis	-0.024243	0.00521603	-4.64779	8.07499e-06	0.141557	4.15285e-05	***	Decreases_with_Age
CLEC3B / TSPAN9	SIG	Hypoxia	0.016749	0.00369394	4.53418	1.29028e-05	0.135649	6.45141e-05	***	Increases_with_Age
ZPLD1 / PRSS3	AD	Fibrosis	0.0126048	0.00278965	4.51842	1.37614e-05	0.134835	6.69472e-05	***	Increases_with_Age
ITGB8 / MEGF9	SIG	Inflammation	0.00817584	0.00181371	4.5078	1.43709e-05	0.134286	6.80729e-05	***	Increases_with_Age
ANXA11 / PAPPA	SIG	Proliferating	-0.0120106	0.00268495	-4.4733	1.65353e-05	0.13251	7.63169e-05	***	Decreases_with_Age
IGSF10 / MASP2	AD	Proliferating	0.00591059	0.00132903	4.4473	1.83709e-05	0.131176	8.26691e-05	***	Increases_with_Age
CLEC11A / PLXNB1	SIG	Inflammation	-0.00887526	0.00202934	-4.37346	2.47174e-05	0.127407	0.000108515	***	Decreases_with_Age
VWA1 / MASP1	AD	Inflammation	-0.0172597	0.00395879	-4.35984	2.60994e-05	0.126714	0.000111854	***	Decreases_with_Age
CD109 / PLXNB2	SIG	Hypoxia	0.00947541	0.00220168	4.30372	3.26155e-05	0.123875	0.00013653	***	Increases_with_Age
CBLN3 / CLCF1	SIG	Proliferating	0.00932265	0.00217502	4.28624	3.49458e-05	0.122994	0.00014296	***	Increases_with_Age
ABI3BP / MMP17	AD	Senescence	0.0177416	0.00415052	4.27454	3.65949e-05	0.122405	0.00014638	***	Increases_with_Age
RAMP2 / MMP27	AD	Proliferating	-0.00505822	0.0011914	-4.2456	4.09985e-05	0.120954	0.000160429	***	Decreases_with_Age
TNFAIP6 / ADAMTS5	AD	Fibrosis	-0.0124592	0.00301221	-4.13625	6.26983e-05	0.115513	0.000240121	***	Decreases_with_Age
C1QTNF2 / WFIKKN1	SIG	Inflammation	-0.00580558	0.00141216	-4.11113	6.9049e-05	0.114275	0.000258934	***	Decreases_with_Age
LEP / TGM1	SIG	Hypoxia	0.00891088	0.00219453	4.06049	8.37809e-05	0.111789	0.000307767	***	Increases_with_Age
COL4A1 / PRSS12	AD	Quiescence	-0.0180108	0.0046279	-3.89178	0.00015766	0.103636	0.000567577	***	Decreases_with_Age
ANXA2 / FSTL1	SIG	Proliferating	-0.00663787	0.00173992	-3.81505	0.000208904	0.0999941	0.00073731	***	Decreases_with_Age
MFAP2 / HGSNAT	AD	Fibrosis	-0.00677007	0.0017916	-3.77879	0.000238289	0.0982885	0.000824847	***	Decreases_with_Age
FST / ITGA1	SIG	Senescence	0.0138031	0.00368401	3.74677	0.000267465	0.0967904	0.000908372	***	Increases_with_Age
LUM / ADAMTS1	AD	Quiescence	0.0143748	0.00384266	3.74086	0.000273213	0.0965145	0.000910711	***	Increases_with_Age
CSGALNACT2 / PLAT	AD	Fibrosis	0.00975166	0.00265868	3.66785	0.000354509	0.0931316	0.00116021	**	Increases_with_Age
EGFL7 / FLT3LG	SIG	Senescence	-0.00778059	0.00218615	-3.55903	0.000519195	0.0881673	0.00166884	**	Decreases_with_Age
CHRDL1 / P3H2	SIG	Quiescence	0.00968401	0.00272656	3.55173	0.000532501	0.0878377	0.00168158	**	Increases_with_Age
LGALS8 / VEGFC	SIG	Proliferating	0.00598485	0.00169271	3.53566	0.000562942	0.0871135	0.00174706	**	Increases_with_Age
C1QTNF9B / OVGP1	SIG	Proliferating	-0.001857	0.000541328	-3.43046	0.000806368	0.0824278	0.00246011	**	Decreases_with_Age
OMD / ADAM21	AD	Quiescence	0.00320567	0.000949296	3.37689	0.000965417	0.0800781	0.00289625	**	Increases_with_Age
EGFL6 / IFNE	SIG	Quiescence	0.00737444	0.00218808	3.37028	0.000986952	0.07979	0.00291232	**	Increases_with_Age
MUC12 / NRG2	SIG	Hypoxia	-0.000312198	9.58374e-05	-3.25758	0.00143111	0.0749359	0.00415484	**	Decreases_with_Age
CXCL12 / IL6	SIG	Senescence	-0.016409	0.00505528	-3.2459	0.0014865	0.0744397	0.00418078	**	Decreases_with_Age
BDNF / MEGF8	SIG	Proliferating	-0.00942351	0.00290111	-3.24824	0.00147524	0.074539	0.00418078	**	Decreases_with_Age
HMSD / MUC19	SIG	Senescence	-0.00502177	0.00156613	-3.20649	0.00168859	0.0727736	0.0046761	**	Decreases_with_Age
ELFN1 / HBEGF	SIG	Quiescence	0.00813806	0.00257942	3.155	0.00199116	0.0706191	0.00543044	**	Increases_with_Age
FGFBP3 / SCUBE1	SIG	Hypoxia	-0.0016337	0.000538225	-3.03536	0.00289877	0.0657098	0.00778775	**	Decreases_with_Age
BRINP2 / FGF10	SIG	Senescence	-0.00182492	0.000613293	-2.9756	0.00348311	0.0633104	0.00921998	**	Decreases_with_Age
MEGF10 / TGFA	SIG	Proliferating	-0.0106983	0.00364216	-2.93735	0.00391218	0.061793	0.0102057	*	Decreases_with_Age
SERPINB1 / NAGLU	AD	Hypoxia	0.00392248	0.00134112	2.92478	0.00406342	0.0612977	0.0104488	*	Increases_with_Age
IGFBP2 / CTSH	AD	Hypoxia	0.0132331	0.00466231	2.83831	0.00525838	0.0579335	0.0133132	*	Increases_with_Age
PARM1 / WNT16	SIG	Quiescence	-0.00722514	0.00254943	-2.83402	0.00532529	0.0577686	0.0133132	*	Decreases_with_Age
PSPN / WNT9A	SIG	Proliferating	0.00541027	0.00191357	2.82732	0.0054313	0.0575115	0.0133922	*	Increases_with_Age
PLXDC2 / SFRP1	SIG	Fibrosis	0.0153686	0.00548452	2.80217	0.00584676	0.0565506	0.0142218	*	Increases_with_Age
HHIP / IL11	SIG	Fibrosis	0.00871955	0.00324462	2.68738	0.00813584	0.0522495	0.0192827	*	Increases_with_Age
IGF1 / IL18	SIG	Proliferating	-0.00702259	0.00261341	-2.68713	0.0081416	0.0522403	0.0192827	*	Decreases_with_Age
CLEC14A / CXCL2	SIG	Senescence	-0.00972147	0.00363525	-2.67422	0.00844459	0.0517654	0.0197406	*	Decreases_with_Age
C1QTNF1 / WNT5B	SIG	Inflammation	0.0086269	0.00326109	2.6454	0.00915784	0.050712	0.0211335	*	Increases_with_Age
DDR1 / MDK	SIG	Senescence	0.00679214	0.00258417	2.62837	0.00960467	0.0500935	0.0218553	*	Increases_with_Age
SERPINI1 / ADAMTSL3	AD	Senescence	0.00366695	0.00139729	2.62433	0.00971345	0.0499474	0.0218553	*	Increases_with_Age
CLEC2B / ITGA11	SIG	Hypoxia	0.0135375	0.00520666	2.60003	0.0103917	0.0490719	0.0230926	*	Increases_with_Age
GPC6 / ITGA2	SIG	Quiescence	0.00872254	0.0033937	2.57022	0.0112816	0.0480068	0.0247646	*	Increases_with_Age
CCL28 / WNT3	SIG	Hypoxia	0.00432485	0.001701	2.54254	0.0121687	0.0470268	0.0260757	*	Increases_with_Age
ANGPTL4 / SFRP4	SIG	Proliferating	-0.00813483	0.00319533	-2.54585	0.0120593	0.0471436	0.0260757	*	Decreases_with_Age
ADAMTS2 / ADAMTS15	AD	Hypoxia	0.00501737	0.00199191	2.51887	0.0129763	0.0461955	0.0274791	*	Increases_with_Age
GREM1 / IGFBP7	SIG	Fibrosis	0.00972247	0.0038762	2.50825	0.013354	0.0458246	0.0279501	*	Increases_with_Age
COL21A1 / CTSS	AD	Quiescence	-0.00328627	0.00133188	-2.46738	0.0149007	0.0444093	0.0307812	*	Decreases_with_Age
SERPINB8 / ADAM12	AD	Senescence	0.00540316	0.00219313	2.46368	0.0150486	0.0442819	0.0307812	*	Increases_with_Age
SRPX2 / IDS	AD	Fibrosis	-0.00499434	0.00204168	-2.44619	0.0157643	0.0436827	0.0318828	*	Decreases_with_Age
FGF11 / S100A3	SIG	Proliferating	0.00732329	0.00303588	2.41225	0.0172399	0.0425301	0.0344798	*	Increases_with_Age
SDC2 / TGFB2	SIG	Hypoxia	0.00404847	0.0016896	2.39611	0.0179835	0.0419868	0.0355718	*	Increases_with_Age
C1QL1 / INHA	SIG	Senescence	-0.00179954	0.000763916	-2.35567	0.0199732	0.0406387	0.039078	*	Decreases_with_Age
FNDC1 / ADAMTS4	AD	Quiescence	0.00728309	0.0031364	2.32211	0.0217693	0.0395346	0.0421342	*	Increases_with_Age
HAPLN1 / ADAMTSL5	AD	Fibrosis	-0.0128627	0.00556671	-2.31065	0.0224146	0.0391606	0.0426554	*	Decreases_with_Age
CILP / IL12A	SIG	Quiescence	-0.00235465	0.0010198	-2.30894	0.0225126	0.0391047	0.0426554	*	Decreases_with_Age
DDR2 / ITGAV	SIG	Inflammation	-0.00402586	0.00178774	-2.25193	0.0259914	0.0372686	0.0487339	*	Decreases_with_Age
C1QTNF6 / SEMA4B	SIG	Proliferating	0.00471726	0.00216112	2.18278	0.0308344	0.0350941	0.0572185	ns	Increases_with_Age
CCBE1 / WNT5A	SIG	Hypoxia	-0.00782662	0.00362034	-2.16185	0.0324472	0.0344473	0.059597	ns	Decreases_with_Age
SERPINE1 / MMP14	AD	Quiescence	-0.0052776	0.00245604	-2.14882	0.0334873	0.0340475	0.060886	ns	Decreases_with_Age
CSTA / PI3	AD	Senescence	0.0030577	0.00143126	2.13637	0.0345089	0.0336672	0.0621161	ns	Increases_with_Age
CXCL5 / NGF	SIG	Inflammation	0.0058743	0.00279264	2.1035	0.0373347	0.0326727	0.0658848	ns	Increases_with_Age
PLOD2 / ADAM9	AD	Fibrosis	-0.00354289	0.00168413	-2.10369	0.0373173	0.0326786	0.0658848	ns	Decreases_with_Age
ANXA13 / GDF6	SIG	Hypoxia	-0.00460998	0.002272	-2.02904	0.0444799	0.03047	0.0777319	ns	Decreases_with_Age
COL8A1 / CTSD	AD	Fibrosis	0.00918892	0.00462368	1.98736	0.0489682	0.0292672	0.0846864	ns	Increases_with_Age
FGF13 / SEMA6C	SIG	Hypoxia	0.0013221	0.00066654	1.98352	0.0494004	0.0291575	0.0846864	ns	Increases_with_Age
FGF2 / S100A10	SIG	Senescence	0.00481796	0.00248003	1.9427	0.0541976	0.0280031	0.0920337	ns	Increases_with_Age
EREG / SEMA3F	SIG	Senescence	-0.00452558	0.00235464	-1.92199	0.0567788	0.0274254	0.0955157	ns	Decreases_with_Age
SPOCK3 / MMP10	AD	Inflammation	0.00444323	0.00242718	1.83062	0.0694302	0.0249433	0.115717	ns	Increases_with_Age
THSD4 / ARSB	AD	Fibrosis	0.00547584	0.00307725	1.77946	0.0774833	0.0236011	0.126912	ns	Increases_with_Age
NDNF / MMP12	AD	Senescence	-0.00840224	0.00472299	-1.77901	0.0775576	0.0235894	0.126912	ns	Decreases_with_Age
COL5A3 / ADAMTS10	AD	Fibrosis	-0.00623682	0.00352887	-1.76737	0.0794945	0.023289	0.12891	ns	Decreases_with_Age
CCN2 / ADAM10	AD	Hypoxia	-0.00527397	0.0031151	-1.69303	0.0928262	0.0214121	0.149185	ns	Decreases_with_Age
SEMA7A / VEGFA	SIG	Proliferating	-0.00719003	0.00426134	-1.68727	0.0939315	0.0212696	0.149625	ns	Decreases_with_Age
GDF7 / PCSK6	SIG	Fibrosis	0.000453713	0.000274918	1.65036	0.101265	0.020368	0.159892	ns	Increases_with_Age
NID2 / CTSZ	AD	Fibrosis	-0.00388441	0.00240445	-1.61551	0.108607	0.0195335	0.169993	ns	Decreases_with_Age
BMP4 / PLXNA1	SIG	Hypoxia	0.00255698	0.00162224	1.57621	0.11739	0.0186121	0.1806	ns	Increases_with_Age
SERPINA3 / ADAMTS9	AD	Fibrosis	0.00191215	0.00121165	1.57814	0.116945	0.0186569	0.1806	ns	Increases_with_Age
SCUBE3 / SEMA3E	SIG	Hypoxia	-0.00635887	0.00409265	-1.55373	0.122662	0.0180946	0.185538	ns	Decreases_with_Age
ASPN / CTSF	AD	Fibrosis	-0.00440526	0.00283048	-1.55636	0.122034	0.0181549	0.185538	ns	Decreases_with_Age
PLXDC1 / PLXNB3	SIG	Hypoxia	0.00337842	0.00225412	1.49877	0.136338	0.0168584	0.204507	ns	Increases_with_Age
CHST7 / ADAMTSL1	AD	Senescence	-0.00381678	0.00260305	-1.46627	0.14497	0.0161469	0.215657	ns	Decreases_with_Age
HMCN1 / SGSH	AD	Fibrosis	-0.00449538	0.00313577	-1.43358	0.154075	0.0154458	0.227324	ns	Decreases_with_Age
SPOCK1 / ADAMTS6	AD	Inflammation	0.00298778	0.00209146	1.42856	0.15551	0.0153396	0.227576	ns	Increases_with_Age
SMOC1 / ADAM23	AD	Inflammation	0.00332932	0.00236811	1.4059	0.162122	0.0148639	0.235338	ns	Increases_with_Age
FERMT1 / MMP16	AD	Hypoxia	0.00225815	0.00169093	1.33545	0.184045	0.0134311	0.265025	ns	Increases_with_Age
TSKU / MMP1	AD	Inflammation	-0.00840557	0.00640738	-1.31186	0.191862	0.0129668	0.274089	ns	Decreases_with_Age
COLGALT2 / ADAM32	AD	Inflammation	0.00228414	0.00178347	1.28073	0.202552	0.0123663	0.287082	ns	Increases_with_Age
CCL5 / CRLF1	SIG	Hypoxia	0.00671319	0.0053236	1.26103	0.209541	0.0119932	0.294667	ns	Increases_with_Age
GDF10 / SEMA6A	SIG	Fibrosis	0.0012026	0.000968917	1.24118	0.216756	0.0116231	0.30245	ns	Increases_with_Age
PAPLN / MMP19	AD	Inflammation	-0.00147736	0.00119792	-1.23327	0.219684	0.0114771	0.304177	ns	Decreases_with_Age
EMILIN2 / SULF2	SIG	Proliferating	-0.00412488	0.00336408	-1.22615	0.22234	0.0113465	0.305505	ns	Decreases_with_Age
ITGA7 / KITLG	SIG	Hypoxia	-0.00507118	0.00417233	-1.21543	0.226387	0.0111512	0.308709	ns	Decreases_with_Age
ELN / MMP23B	AD	Inflammation	0.00409637	0.00341595	1.19919	0.232619	0.0108583	0.312473	ns	Increases_with_Age
COL26A1 / ADAM8	AD	Quiescence	0.000414005	0.000345106	1.19965	0.232442	0.0108665	0.312473	ns	Increases_with_Age
C17orf58 / INHBE	SIG	Fibrosis	0.00115822	0.00097115	1.19263	0.235171	0.0107411	0.313562	ns	Increases_with_Age
IGF2 / TNFSF13B	SIG	Hypoxia	-0.00191122	0.0016601	-1.15127	0.251719	0.0100163	0.333158	ns	Decreases_with_Age
HGF / LIF	SIG	Senescence	0.00218568	0.00195139	1.12007	0.264735	0.00948585	0.347827	ns	Increases_with_Age
IL34 / MUC1	SIG	Inflammation	0.00164724	0.00151173	1.08964	0.277872	0.00898208	0.362441	ns	Increases_with_Age
C1QTNF3 / EGF	SIG	Proliferating	0.00231044	0.00248467	0.929877	0.354145	0.00655727	0.458605	ns	Increases_with_Age
SEMA6D / WNT2	SIG	Quiescence	0.00293755	0.00325914	0.901326	0.369069	0.00616322	0.474517	ns	Increases_with_Age
COL4A6 / ADAMTS7	AD	Inflammation	0.00202075	0.00226018	0.894067	0.372926	0.00606494	0.476075	ns	Increases_with_Age
FGF1 / PLXNC1	SIG	Quiescence	-0.00348083	0.0039339	-0.884829	0.37787	0.005941	0.47899	ns	Decreases_with_Age
CTHRC1 / PLAU	AD	Fibrosis	0.0033417	0.00385951	0.865833	0.388165	0.00569009	0.481859	ns	Increases_with_Age
CD36 / F10	SIG	Senescence	0.00347433	0.00398733	0.871344	0.38516	0.00576233	0.481859	ns	Increases_with_Age
GDF5 / PCSK5	SIG	Senescence	0.00168492	0.00194222	0.867522	0.387242	0.00571218	0.481859	ns	Increases_with_Age
CILP2 / GP6	SIG	Hypoxia	-0.000409878	0.000479618	-0.854592	0.394337	0.00554411	0.486169	ns	Decreases_with_Age
COL19A1 / HPSE	AD	Inflammation	-0.00055752	0.000694095	-0.803233	0.423295	0.00490093	0.51832	ns	Decreases_with_Age
POSTN / GLB1	AD	Senescence	-0.005062	0.00639828	-0.79115	0.430287	0.00475528	0.523322	ns	Decreases_with_Age
PDGFB / SEMA4A	SIG	Proliferating	-0.00106686	0.00146389	-0.728782	0.467436	0.004038	0.564688	ns	Decreases_with_Age
LAMC3 / MMP28	AD	Inflammation	0.000245713	0.000340201	0.722259	0.471422	0.00396633	0.565707	ns	Increases_with_Age
SCUBE2 / TNFSF13	SIG	Quiescence	-0.000702047	0.00102736	-0.683351	0.495592	0.00355198	0.590772	ns	Decreases_with_Age
LGALS3 / PDGFC	SIG	Fibrosis	-0.00114443	0.0017265	-0.662861	0.508584	0.00334287	0.602271	ns	Decreases_with_Age
RSPO2 / ADAM11	AD	Quiescence	-0.00013933	0.000217615	-0.640261	0.523121	0.00311951	0.612103	ns	Decreases_with_Age
INHBB / S100A2	SIG	Quiescence	0.00226449	0.00354166	0.639386	0.523688	0.00311101	0.612103	ns	Increases_with_Age
CCL2 / CXCL1	SIG	Inflammation	0.00277434	0.00448744	0.618246	0.537487	0.00290928	0.624178	ns	Increases_with_Age
PLXNA4 / SHH	SIG	Inflammation	0.000705558	0.00130672	0.539945	0.590152	0.00222056	0.680945	ns	Increases_with_Age
OGN / MMP15	AD	Quiescence	0.000524665	0.00101198	0.518452	0.605018	0.00204765	0.693651	ns	Increases_with_Age
CST3 / CTSA	AD	Inflammation	-0.000515622	0.0010296	-0.500799	0.617353	0.00191084	0.703313	ns	Decreases_with_Age
MATN2 / IDUA	AD	Senescence	0.00121978	0.00302897	0.402706	0.687821	0.00123642	0.778665	ns	Increases_with_Age
CSPG4 / TGFB1	SIG	Proliferating	-0.000939979	0.00239509	-0.392462	0.695355	0.00117439	0.782274	ns	Decreases_with_Age
HAPLN4 / MMP25	AD	Proliferating	6.57932e-05	0.000193319	0.340334	0.73415	0.000883397	0.820789	ns	Increases_with_Age
C1QTNF5 / SEMA4G	SIG	Inflammation	-0.000806927	0.00243062	-0.331984	0.740432	0.000840618	0.822702	ns	Decreases_with_Age
ZP1 / MMP3	AD	Inflammation	0.00232463	0.00719956	0.322885	0.747297	0.000795206	0.824983	ns	Increases_with_Age
DSE / CTSL	AD	Fibrosis	0.000628685	0.00198243	0.317128	0.751651	0.000767122	0.824983	ns	Increases_with_Age
TIMP4 / ADAMTS19	AD	Senescence	-0.000161358	0.000532018	-0.303294	0.762147	0.000701698	0.826425	ns	Decreases_with_Age
C1QTNF7 / LGALS9	SIG	Proliferating	-0.000494445	0.00161447	-0.306259	0.759894	0.000715476	0.826425	ns	Decreases_with_Age
CRELD1 / ADAM15	AD	Hypoxia	0.000551206	0.00189512	0.290855	0.771623	0.000645357	0.831689	ns	Increases_with_Age
CCL11 / CRHBP	SIG	Quiescence	-0.000125044	0.000439965	-0.284213	0.776696	0.00061624	0.832174	ns	Decreases_with_Age
CXCL6 / GDNF	SIG	Inflammation	0.000993511	0.00416629	0.238464	0.811894	0.000433896	0.864739	ns	Increases_with_Age
FRZB / TNFSF15	SIG	Senescence	-0.000153099	0.000850707	-0.179967	0.857456	0.000247177	0.907895	ns	Decreases_with_Age
EBI3 / NTF3	SIG	Inflammation	-0.000430534	0.00275284	-0.156397	0.875961	0.000186682	0.916704	ns	Decreases_with_Age
COL15A1 / PAMR1	AD	Quiescence	0.000679097	0.00431034	0.157551	0.875053	0.000189447	0.916704	ns	Increases_with_Age
ITGA10 / PTN	SIG	Inflammation	-0.000457074	0.00319834	-0.14291	0.886581	0.000155879	0.917153	ns	Decreases_with_Age
ANGPT1 / ANGPTL2	SIG	Fibrosis	0.000573087	0.0038534	0.148722	0.882002	0.000168813	0.917153	ns	Increases_with_Age
ZP3 / ADAMTSL2	AD	Fibrosis	-0.00018162	0.00134822	-0.13471	0.893048	0.000138506	0.918563	ns	Decreases_with_Age
COL9A3 / HTRA3	AD	Inflammation	-0.000317419	0.00280969	-0.112973	0.910225	9.74174e-05	0.930912	ns	Decreases_with_Age
ANXA8 / FCN1	SIG	Senescence	-1.90481e-05	0.000234074	-0.0813763	0.935267	5.05479e-05	0.948953	ns	Decreases_with_Age
MFAP4 / CTSC	AD	Proliferating	-0.000317087	0.00409578	-0.077418	0.938409	4.57502e-05	0.948953	ns	Decreases_with_Age
CCL7 / CHRD	SIG	Senescence	8.02548e-05	0.00131022	0.0612527	0.951251	2.86396e-05	0.956566	ns	Increases_with_Age
PAPPA2 / SFTPB	SIG	Proliferating	-1.86428e-05	0.000484531	-0.0384761	0.969367	1.13007e-05	0.969367	ns	Decreases_with_Age

### Sheet: Aging_Score_Ratios_n96
Ratio	Category	SelectedPhenotype	Slope	SE	t_stat	P_value	R_squared	FDR	Sig	Direction
FMOD / HYAL2	AD	Proliferating	0.0294368	0.00333145	8.83602	5.65588e-15	0.373431	1.01806e-12	***	Increases_with_Age
GDF11 / PIK3IP1	SIG	Proliferating	-0.0153091	0.00179902	-8.50968	3.49355e-14	0.355995	3.14419e-12	***	Decreases_with_Age
GPC2 / TNFSF10	SIG	Hypoxia	-0.00744104	0.000884107	-8.41645	5.85837e-14	0.35096	3.51502e-12	***	Decreases_with_Age
ECM2 / MMP24	AD	Senescence	0.0217842	0.00293983	7.41003	1.38673e-11	0.295353	6.24028e-10	***	Increases_with_Age
PCOLCE / GNS	AD	Senescence	-0.0118528	0.00161075	-7.35855	1.82225e-11	0.292459	6.56011e-10	***	Decreases_with_Age
NID1 / CTSK	AD	Proliferating	-0.0217649	0.00298668	-7.28732	2.65579e-11	0.28845	7.96738e-10	***	Decreases_with_Age
ANXA4 / HCFC1	SIG	Proliferating	0.0127675	0.00179107	7.12845	6.12056e-11	0.279487	1.57386e-09	***	Increases_with_Age
BMPER / SEMA6B	SIG	Inflammation	0.0130712	0.00185507	7.04619	9.40317e-11	0.274836	2.11571e-09	***	Increases_with_Age
FSTL3 / PDGFD	SIG	Quiescence	-0.0359415	0.00524364	-6.85431	2.53938e-10	0.263969	5.07875e-09	***	Decreases_with_Age
TGM2 / ADAM19	AD	Fibrosis	0.0268715	0.0042545	6.316	3.85714e-09	0.233434	6.94286e-08	***	Increases_with_Age
EGFL8 / FGF9	SIG	Proliferating	-0.0133168	0.00214468	-6.20923	6.5333e-09	0.227387	1.06909e-07	***	Decreases_with_Age
P4HB / CEMIP	AD	Quiescence	-0.0275807	0.00450341	-6.12439	9.89855e-09	0.22259	1.48478e-07	***	Decreases_with_Age
ITIH5 / WNT2B	SIG	Proliferating	0.0237556	0.00397363	5.97831	2.0105e-08	0.214346	2.78377e-07	***	Increases_with_Age
ITGA5 / SEMA5A	SIG	Quiescence	-0.0163223	0.00276208	-5.90943	2.7993e-08	0.210469	3.5991e-07	***	Decreases_with_Age
MGP / CTSO	AD	Fibrosis	-0.0176463	0.00300056	-5.881	3.20717e-08	0.208871	3.84861e-07	***	Decreases_with_Age
CHPF / ADAMTSL4	AD	Hypoxia	-0.018179	0.00321021	-5.66287	9.00036e-08	0.196655	9.16202e-07	***	Decreases_with_Age
NTN1 / HYAL3	AD	Quiescence	0.0181886	0.00321129	5.66396	8.9545e-08	0.196716	9.16202e-07	***	Increases_with_Age
ITGA6 / SEMA3D	SIG	Quiescence	-0.0268183	0.00474869	-5.64751	9.67102e-08	0.195798	9.16202e-07	***	Decreases_with_Age
GPC1 / SDC3	SIG	Quiescence	-0.0154023	0.002722	-5.65844	9.18894e-08	0.196408	9.16202e-07	***	Decreases_with_Age
PODN / MMP11	AD	Inflammation	0.0197328	0.0035542	5.55196	1.50846e-07	0.19048	1.35761e-06	***	Increases_with_Age
CD151 / HTRA1	AD	Fibrosis	-0.0124387	0.00227987	-5.4559	2.34825e-07	0.185156	2.01279e-06	***	Decreases_with_Age
EXTL3 / ADAM17	AD	Hypoxia	-0.00641892	0.00118682	-5.40851	2.91654e-07	0.182538	2.38626e-06	***	Decreases_with_Age
FGF7 / PLXNA3	SIG	Quiescence	0.0180209	0.00338108	5.32992	4.16784e-07	0.17821	3.26179e-06	***	Increases_with_Age
FGF5 / SEMA3C	SIG	Proliferating	-0.0174544	0.00330539	-5.28058	5.20686e-07	0.175502	3.90514e-06	***	Decreases_with_Age
IL17D / MSTN	SIG	Hypoxia	-0.012749	0.00246652	-5.16882	8.58113e-07	0.169397	5.75921e-06	***	Decreases_with_Age
CHSY3 / HYAL1	AD	Hypoxia	-0.0106253	0.00205233	-5.17719	8.26786e-07	0.169852	5.75921e-06	***	Decreases_with_Age
GDF15 / SEMA4C	SIG	Senescence	0.00993144	0.00192198	5.16731	8.63882e-07	0.169314	5.75921e-06	***	Increases_with_Age
WNT11 / WNT7B	SIG	Quiescence	0.00777611	0.0015361	5.06225	1.37355e-06	0.163614	8.82994e-06	***	Increases_with_Age
COL25A1 / AGT	AD	Inflammation	-0.00586393	0.00116373	-5.03893	1.52123e-06	0.162355	9.44212e-06	***	Decreases_with_Age
ANXA7 / ITGA3	SIG	Quiescence	0.0105474	0.00213696	4.93574	2.38227e-06	0.156805	1.42936e-05	***	Increases_with_Age
HMMR / TNFSF18	SIG	Senescence	-0.0162799	0.00333035	-4.88834	2.92168e-06	0.15427	1.69646e-05	***	Decreases_with_Age
HCFC2 / SDC1	SIG	Hypoxia	0.016115	0.00337021	4.7816	4.60554e-06	0.148597	2.59062e-05	***	Increases_with_Age
BGN / CTSB	AD	Fibrosis	-0.00927111	0.00195033	-4.75361	5.18379e-06	0.147118	2.82752e-05	***	Decreases_with_Age
ADAMTS14 / KAZALD1	AD	Senescence	0.0126521	0.00270015	4.68569	6.89455e-06	0.143543	3.65005e-05	***	Increases_with_Age
EDIL3 / SDC4	SIG	Fibrosis	-0.024243	0.00521603	-4.64779	8.07499e-06	0.141557	4.15285e-05	***	Decreases_with_Age
CLEC3B / TSPAN9	SIG	Hypoxia	0.016749	0.00369394	4.53418	1.29028e-05	0.135649	6.45141e-05	***	Increases_with_Age
ZPLD1 / PRSS3	AD	Fibrosis	0.0126048	0.00278965	4.51842	1.37614e-05	0.134835	6.69472e-05	***	Increases_with_Age
ITGB8 / MEGF9	SIG	Inflammation	0.00817584	0.00181371	4.5078	1.43709e-05	0.134286	6.80729e-05	***	Increases_with_Age
ANXA11 / PAPPA	SIG	Proliferating	-0.0120106	0.00268495	-4.4733	1.65353e-05	0.13251	7.63169e-05	***	Decreases_with_Age
IGSF10 / MASP2	AD	Proliferating	0.00591059	0.00132903	4.4473	1.83709e-05	0.131176	8.26691e-05	***	Increases_with_Age
CLEC11A / PLXNB1	SIG	Inflammation	-0.00887526	0.00202934	-4.37346	2.47174e-05	0.127407	0.000108515	***	Decreases_with_Age
VWA1 / MASP1	AD	Inflammation	-0.0172597	0.00395879	-4.35984	2.60994e-05	0.126714	0.000111854	***	Decreases_with_Age
CD109 / PLXNB2	SIG	Hypoxia	0.00947541	0.00220168	4.30372	3.26155e-05	0.123875	0.00013653	***	Increases_with_Age
CBLN3 / CLCF1	SIG	Proliferating	0.00932265	0.00217502	4.28624	3.49458e-05	0.122994	0.00014296	***	Increases_with_Age
ABI3BP / MMP17	AD	Senescence	0.0177416	0.00415052	4.27454	3.65949e-05	0.122405	0.00014638	***	Increases_with_Age
RAMP2 / MMP27	AD	Proliferating	-0.00505822	0.0011914	-4.2456	4.09985e-05	0.120954	0.000160429	***	Decreases_with_Age
TNFAIP6 / ADAMTS5	AD	Fibrosis	-0.0124592	0.00301221	-4.13625	6.26983e-05	0.115513	0.000240121	***	Decreases_with_Age
C1QTNF2 / WFIKKN1	SIG	Inflammation	-0.00580558	0.00141216	-4.11113	6.9049e-05	0.114275	0.000258934	***	Decreases_with_Age
LEP / TGM1	SIG	Hypoxia	0.00891088	0.00219453	4.06049	8.37809e-05	0.111789	0.000307767	***	Increases_with_Age
COL4A1 / PRSS12	AD	Quiescence	-0.0180108	0.0046279	-3.89178	0.00015766	0.103636	0.000567577	***	Decreases_with_Age
ANXA2 / FSTL1	SIG	Proliferating	-0.00663787	0.00173992	-3.81505	0.000208904	0.0999941	0.00073731	***	Decreases_with_Age
MFAP2 / HGSNAT	AD	Fibrosis	-0.00677007	0.0017916	-3.77879	0.000238289	0.0982885	0.000824847	***	Decreases_with_Age
FST / ITGA1	SIG	Senescence	0.0138031	0.00368401	3.74677	0.000267465	0.0967904	0.000908372	***	Increases_with_Age
LUM / ADAMTS1	AD	Quiescence	0.0143748	0.00384266	3.74086	0.000273213	0.0965145	0.000910711	***	Increases_with_Age
CSGALNACT2 / PLAT	AD	Fibrosis	0.00975166	0.00265868	3.66785	0.000354509	0.0931316	0.00116021	**	Increases_with_Age
EGFL7 / FLT3LG	SIG	Senescence	-0.00778059	0.00218615	-3.55903	0.000519195	0.0881673	0.00166884	**	Decreases_with_Age
CHRDL1 / P3H2	SIG	Quiescence	0.00968401	0.00272656	3.55173	0.000532501	0.0878377	0.00168158	**	Increases_with_Age
LGALS8 / VEGFC	SIG	Proliferating	0.00598485	0.00169271	3.53566	0.000562942	0.0871135	0.00174706	**	Increases_with_Age
C1QTNF9B / OVGP1	SIG	Proliferating	-0.001857	0.000541328	-3.43046	0.000806368	0.0824278	0.00246011	**	Decreases_with_Age
OMD / ADAM21	AD	Quiescence	0.00320567	0.000949296	3.37689	0.000965417	0.0800781	0.00289625	**	Increases_with_Age
EGFL6 / IFNE	SIG	Quiescence	0.00737444	0.00218808	3.37028	0.000986952	0.07979	0.00291232	**	Increases_with_Age
MUC12 / NRG2	SIG	Hypoxia	-0.000312198	9.58374e-05	-3.25758	0.00143111	0.0749359	0.00415484	**	Decreases_with_Age
CXCL12 / IL6	SIG	Senescence	-0.016409	0.00505528	-3.2459	0.0014865	0.0744397	0.00418078	**	Decreases_with_Age
BDNF / MEGF8	SIG	Proliferating	-0.00942351	0.00290111	-3.24824	0.00147524	0.074539	0.00418078	**	Decreases_with_Age
HMSD / MUC19	SIG	Senescence	-0.00502177	0.00156613	-3.20649	0.00168859	0.0727736	0.0046761	**	Decreases_with_Age
ELFN1 / HBEGF	SIG	Quiescence	0.00813806	0.00257942	3.155	0.00199116	0.0706191	0.00543044	**	Increases_with_Age
FGFBP3 / SCUBE1	SIG	Hypoxia	-0.0016337	0.000538225	-3.03536	0.00289877	0.0657098	0.00778775	**	Decreases_with_Age
BRINP2 / FGF10	SIG	Senescence	-0.00182492	0.000613293	-2.9756	0.00348311	0.0633104	0.00921998	**	Decreases_with_Age
MEGF10 / TGFA	SIG	Proliferating	-0.0106983	0.00364216	-2.93735	0.00391218	0.061793	0.0102057	*	Decreases_with_Age
SERPINB1 / NAGLU	AD	Hypoxia	0.00392248	0.00134112	2.92478	0.00406342	0.0612977	0.0104488	*	Increases_with_Age
IGFBP2 / CTSH	AD	Hypoxia	0.0132331	0.00466231	2.83831	0.00525838	0.0579335	0.0133132	*	Increases_with_Age
PARM1 / WNT16	SIG	Quiescence	-0.00722514	0.00254943	-2.83402	0.00532529	0.0577686	0.0133132	*	Decreases_with_Age
PSPN / WNT9A	SIG	Proliferating	0.00541027	0.00191357	2.82732	0.0054313	0.0575115	0.0133922	*	Increases_with_Age
PLXDC2 / SFRP1	SIG	Fibrosis	0.0153686	0.00548452	2.80217	0.00584676	0.0565506	0.0142218	*	Increases_with_Age
HHIP / IL11	SIG	Fibrosis	0.00871955	0.00324462	2.68738	0.00813584	0.0522495	0.0192827	*	Increases_with_Age
IGF1 / IL18	SIG	Proliferating	-0.00702259	0.00261341	-2.68713	0.0081416	0.0522403	0.0192827	*	Decreases_with_Age
CLEC14A / CXCL2	SIG	Senescence	-0.00972147	0.00363525	-2.67422	0.00844459	0.0517654	0.0197406	*	Decreases_with_Age
C1QTNF1 / WNT5B	SIG	Inflammation	0.0086269	0.00326109	2.6454	0.00915784	0.050712	0.0211335	*	Increases_with_Age
DDR1 / MDK	SIG	Senescence	0.00679214	0.00258417	2.62837	0.00960467	0.0500935	0.0218553	*	Increases_with_Age
SERPINI1 / ADAMTSL3	AD	Senescence	0.00366695	0.00139729	2.62433	0.00971345	0.0499474	0.0218553	*	Increases_with_Age
CLEC2B / ITGA11	SIG	Hypoxia	0.0135375	0.00520666	2.60003	0.0103917	0.0490719	0.0230926	*	Increases_with_Age
GPC6 / ITGA2	SIG	Quiescence	0.00872254	0.0033937	2.57022	0.0112816	0.0480068	0.0247646	*	Increases_with_Age
CCL28 / WNT3	SIG	Hypoxia	0.00432485	0.001701	2.54254	0.0121687	0.0470268	0.0260757	*	Increases_with_Age
ANGPTL4 / SFRP4	SIG	Proliferating	-0.00813483	0.00319533	-2.54585	0.0120593	0.0471436	0.0260757	*	Decreases_with_Age
ADAMTS2 / ADAMTS15	AD	Hypoxia	0.00501737	0.00199191	2.51887	0.0129763	0.0461955	0.0274791	*	Increases_with_Age
GREM1 / IGFBP7	SIG	Fibrosis	0.00972247	0.0038762	2.50825	0.013354	0.0458246	0.0279501	*	Increases_with_Age
COL21A1 / CTSS	AD	Quiescence	-0.00328627	0.00133188	-2.46738	0.0149007	0.0444093	0.0307812	*	Decreases_with_Age
SERPINB8 / ADAM12	AD	Senescence	0.00540316	0.00219313	2.46368	0.0150486	0.0442819	0.0307812	*	Increases_with_Age
SRPX2 / IDS	AD	Fibrosis	-0.00499434	0.00204168	-2.44619	0.0157643	0.0436827	0.0318828	*	Decreases_with_Age
FGF11 / S100A3	SIG	Proliferating	0.00732329	0.00303588	2.41225	0.0172399	0.0425301	0.0344798	*	Increases_with_Age
SDC2 / TGFB2	SIG	Hypoxia	0.00404847	0.0016896	2.39611	0.0179835	0.0419868	0.0355718	*	Increases_with_Age
C1QL1 / INHA	SIG	Senescence	-0.00179954	0.000763916	-2.35567	0.0199732	0.0406387	0.039078	*	Decreases_with_Age
FNDC1 / ADAMTS4	AD	Quiescence	0.00728309	0.0031364	2.32211	0.0217693	0.0395346	0.0421342	*	Increases_with_Age
HAPLN1 / ADAMTSL5	AD	Fibrosis	-0.0128627	0.00556671	-2.31065	0.0224146	0.0391606	0.0426554	*	Decreases_with_Age
CILP / IL12A	SIG	Quiescence	-0.00235465	0.0010198	-2.30894	0.0225126	0.0391047	0.0426554	*	Decreases_with_Age
DDR2 / ITGAV	SIG	Inflammation	-0.00402586	0.00178774	-2.25193	0.0259914	0.0372686	0.0487339	*	Decreases_with_Age
